# Proteome dynamics during transition from exponential to stationary phase under aerobic and anaerobic conditions in yeast

**DOI:** 10.1101/2022.09.23.509138

**Authors:** Maxime den Ridder, Wiebeke van den Brandeler, Meryem Altiner, Pascale Daran-Lapujade, Martin Pabst

## Abstract

The yeast *Saccharomyces cerevisiae* is a widely used eukaryotic model organism and a promising cell factory for industry. However, despite decades of research, the regulation of its metabolism is not yet fully understood, and its complexity represents a major challenge for engineering and optimising biosynthetic routes. Recent studies have demonstrated the potential of resource and proteomic allocation data in enhancing models for metabolic processes. However, comprehensive and accurate proteome dynamics data that can be used for such approaches are still very limited. Therefore, we performed a quantitative proteome dynamics study to comprehensively cover the transition from exponential to stationary phase for both aerobically and anaerobically grown yeast cells. The combination of highly controlled reactor experiments, biological replicates and standardised sample preparation procedures ensured reproducibility and accuracy. Additionally, we selected the CEN.PK lineage for our experiments because of its relevance for both fundamental and applied research. Together with the prototrophic, standard haploid strain CEN.PK113-7D, we also investigated an engineered strain with genetic minimisation of the glycolytic pathway, resulting in the quantitative assessment of over 1700 proteins across 54 proteomes. These proteins account for nearly 40% of the overall yeast proteome and approximately 99% of the total protein biomass. The anaerobic cultures showed remarkably less proteome-level changes compared to the aerobic cultures, during transition from the exponential to the stationary phase as a consequence of the lack of the diauxic shift in the absence of oxygen. These results support the notion that anaerobically growing cells lack time and resources to adapt to changes in the environment. This proteome dynamics study constitutes an important step towards better understanding of the impact of glucose exhaustion and oxygen on the complex proteome allocation process in yeast. Finally, the established proteome dynamics data provide a valuable resource for the development of resource allocation models as well as for metabolic engineering efforts.
