## Supplementary material for "Proteome dynamics during transition from exponential to stationary phase under aerobic and anaerobic conditions in yeast": SI_table_2

### Sheet: Overview experiments
	Sample name	Strain	Reactor	Conditions	Label 126	Label 127N	Label 127C	Label 128N	Label 128C	Label 129N	Label 129C	Label 130N	Label 130C	Label 131	Raw file
	TMT01	IMX372	16	Anaerobic	ME	ME	LE	LE	ES	ES	MS	MS	BS	BS	MDR_27092021_TMT01_MG_AN_R16_DDA01_20211001110823
	TMT02	IMX372	17	Anaerobic	ME	ME	LE	LE	ES	ES	MS	MS	BS	BS	MDR_27092021_TMT02_MG_AN_R17_DDA01
	TMT03	IMX372	18	Anaerobic	ME	ME	LE	LE	ES	ES	MS	MS	BS	BS	MDR_27092021_TMT03_MG_AN_R18_DDA01
	TMT04	IMX372	16	Aerobic	ME	ME	ED	ED	MD	MD	MS	MS	BS	BS	MDR_27092021_TMT04_MG_O2_R16_DDA01
	TMT05	IMX372	17	Aerobic	ME	ME	ED	ED	MD	MD	MS	MS	BS	BS	MDR_27092021_TMT05_MG_O2_R17_DDA01
	TMT06	IMX372	18	Aerobic	ME	ME	ED	ED	MD	MD	MS	MS	BS	BS	MDR_27092021_TMT06_MG_O2_R18_DDA01
	TMT07	IMX372	16-17-18	Aerobic	LE	LE	LE	LE	LE	LE			BS	BS	MDR_27092021_TMT07_MG_O2_T2_DDA01
	TMT08	CEN.PK113-7D	19	Anaerobic	ME	ME	LE	LE	ES	ES	MS	MS	BS	BS	MDR_27092021_TMT08_WT_AN_R19_DDA01
	TMT09	CEN.PK113-7D	20	Anaerobic	ME	ME	LE	LE	ES	ES	MS	MS	BS	BS	MDR_27092021_TMT09_WT_AN_R20_DDA01
	TMT10	CEN.PK113-7D	21	Anaerobic	ME	ME	LE	LE	ES	ES	MS	MS	BS	BS	MDR_27092021_TMT10_WT_AN_R21_DDA01
	TMT11	CEN.PK113-7D	28	Aerobic	ME	ME	ED	ED	MD	MD	MS	MS	BS	BS	MDR_27092021_TMT11_WT_O2_R28_DDA01
	TMT12	CEN.PK113-7D	29	Aerobic	ME	ME	ED	ED	MD	MD	MS	MS	BS	BS	MDR_27092021_TMT12_WT_O2_R29_DDA01
	TMT13	CEN.PK113-7D	30	Aerobic	ME	ME	ED	ED	MD	MD	MS	MS	BS	BS	MDR_27092021_TMT13_WT_O2_R30_DDA01
	TMT14	CEN.PK113-7D	28-29-30	Aerobic	LE	LE	LE	LE	LE	LE			BS	BS	MDR_27092021_TMT14_WT_O2_T2_DDA01
	Legend
	Abbreviation	Growth phase
	ME	Mid-Exponential
	LE	Late-Exponential
	ED	Early-Diauxic
	MD	Mid-Diauxic
	ES	Early-Stationary
	MS	Mid-Stationary
	BS	IMX372 - MS - R16/17/18
		MS/MS scans	PSMs
	TMT01	50497	17579
	TMT02	55181	19958
	TMT03	54179	18320
	TMT04	54831	19878
	TMT05	54123	18838
	TMT06	53626	18526
	TMT07	54702	14860
	TMT08	48229	17877
	TMT09	48975	18042
	TMT10	49699	18515
	TMT11	49202	17625
	TMT12	50239	17718
	TMT13	51831	21028
	TMT14	51113	14775
