## Supplementary material for "Proteome dynamics during transition from exponential to stationary phase under aerobic and anaerobic conditions in yeast": SI_table_8

### Sheet: ORFs central carbon
	gene Hexose transport	accession Hexose transport		gene Glycolysis	accession Glycolysis		gene TCA cycle	accession TCA cycle		gene Anaplerotic/Gluconeogenic reactions	accession Anaplerotic/Gluconeogenic reactions		gene Alcoholic fermentation	accession Alcoholic fermentation		gene Acetate Metabolism	accession Acetate Metabolism		gene Glycerol Metabolism	accession Glycerol Metabolism		gene Pentose Phosphate Pathway	accession Pentose Phosphate Pathway		gene Glycogen Metabolism	accession Glycogen Metabolism		gene Mitochondrial transporters	accession Mitochondrial transporters
	HXT1	P32465		GLK1*	P17709		PDA1	P16387		FBP1	P09201		PDC1	P06169		ALD2	P47771		GPD1	Q00055		ZWF1	P11412		UGP1	﻿P32861		OAC1	P32332
	HXT2	P23585		HXK1*	P04806		PDB1	P32473		PCK1	P10963		PDC5*	P16467		ALD3	P54114		GPD2	P41911		SOL1	P50278		GSY1	﻿P23337		SAL1	D6W196
	HXT3	P32466		HXK2	P04807		LAT1	P12695		PYC1	P11154		PDC6*	P26263		ALD4	P46367		GPP1	P41277		SOL2	P37262		GSY2	﻿P27472		NTD1	P40556
	HXT4	P32467		PGI1	P12709		CIT1	P00890		PYC2	P32327		ADH1	P00330		ALD5	P40047		GPP2	P40106		SOL3	P38858		GPH1	﻿P06738		NTD2	P39953
	HXT5	P38695		PFK1	P16861		CIT2	P08679		MAE1	P36013		ADH2*	P00331		ALD6	P54115		GUT1	P32190		SOL4	P53315		GDB1	﻿Q06625		YHM2	Q04013
	HXT6	P39003		PFK2	P16862		CIT3	P43635		MLS1	P30952		ADH3	P07246		ACS1	Q01574		GUT2	P32191		GND1	P38720		PGM1	﻿P33401		CTP1	P38152
	HXT7	P39004		FBA1	P14540		ACO1	P19414		DAL7	P21826		ADH4*	P10127		ACS2	P52910		YPR1	Q12458		GND2	P53319		PGM2	﻿P37012		ODC1	Q03028
	HXT8	P40886		TPI1	P00942		ACO2	P39533		ICL1	P28240		ADH5*	P38113		ACH1	P32316		GCY1	P14065		RPE1	P46969					ODC2	Q99297
	HXT9	P40885		TDH1*	P00360		IDH1	P28834		MLS2	P21826		ADH6	Q04894					DAK2	P43550		RKI1	Q12189					AAC1	P04710
	HXT10	P43581		TDH2*	P00358		IDH2	P28241											DAK1	P54838		TKL1	P23254					AAC2	P18239
	HXT11	P54862		TDH3	P00359		IDP1	P21954														TKL2	P33315					AAC3	P18238
	HXT12	P40441		PGK1	P00560		IDP2	P41939														TAL1	P15019					TPC1	P53257
	HXT13	P39924		GPM1	P00950		IDP3	P53982														NWM1						DIC1	Q06143
	HXT14	P42833		GPM2*	Q12008		KGD1	P20967																				SFC1	P33303
	HXT15	P54854		GPM3*	Q12326		KGD2	P19262																				FLX1	P40464
	HXT16	P47185		ENO1*	P00924		LSC1	P53598																				LEU5	P38702
	HXT17	P53631		ENO2	P00925		LSC2	P53312																				MCP1	P53157
				CDC19	P00549		SDH1	Q00711																				MCP2	P38857
				PYK2*	P52489		SDH2	P21801																				MCP3	P53311
							SDH3	P33421
* ORFS are removed in Minimal glycolysis (MG) strain (IMX372)							SDH4	P37298
							FRD1	P32614
							OSM1	P21375
							FUM1	P08417
							MDH1	P17505
							MDH2	P22133
							MDH3	P32419
							LPD1	P09624
							PDX1	P16451
							FRDS1	P32614
							KGD4	P19955
							SHH3	Q04487
							SHH4	Q06236
