## Supplementary material for "Proteome dynamics during transition from exponential to stationary phase under aerobic and anaerobic conditions in yeast": SI_overview_table

### Sheet: OVERVIEW SI EXEL TALBES
	#	SI-EXCEL FILE	CONTENT
	1	SI Table 1. Biomass specific production and consumption rates.xlsx	Biomass specific production and consumption rates for performed glucose batch cultures
	2	SI Table 2. TMT experiments output.xlsx	Table of performed TMT experiments for yeast control CEN.PK113-7D and minimal glycolysis mutant IMX372. Aerobic and anaerobic batch culture growth on glucose.
	3	SI Table 3. Quantified proteins and coverage.xslx	Table of quantified proteins including sequence coverage, across individual TMT experiments
	4	SI Table 4. Protein content estimation using emPAI and PAI for aerobic and anaerobic yeast	Protein content estimation control CEN.PK113-7D using emPAI and PAI under aerobic and anaerobic growth on glucose
	5	SI Table 5. GO-term distribution.xlsx	Observed GO-term distribution for or yeast control CEN.PK113-7D and minimal glycolysis mutant IMX372, for aerobic and anaerobic growth.
	6	SI Table 6. Global protein abundance changes control yeast aerobic.xlsx	Global proteome changes across different growth phases for control CEN.PK113-7D for aerobic growth on glucose.
	7	SI Table 7. Global protein abundance changes control yeast anaerobic.xlsx	Global proteome changes across different growth phases for control CEN.PK113-7D for anaerobic growth on glucose.
	8	SI Table 8. ORFs Central Carbon Metabolic Pathways control and MG strains.xlsx	Outline ORFs central carbon metabolism yeast, and reduced set of glycolytic enzymes minimal glycolysis (MG) yeast strain.
	9	SI Table 9. Global protein abundance changes control yeast aerobic vs anaerobic.xlsx	Global proteome differences for control CEN.PK113-7D between anaerobic and aerobic growth on glucose.
	10	SI Table 10. Global protein abundance changes control vs MG yeast.xlsx	Global proteome differences control CEN.PK113-7D versus minimal glycolysis mutant IMX372 for anerobic growth on glucose.
	11	SI Table 11. Global protein abundance changes control vs MG yeast anaerobic.xlsx	Global proteome differences control CEN.PK113-7D versus minimal glycolysis mutant IMX372 for anaerobic growth on glucose.
	12	SI Table 12. PEAKS Q proteome dynamics file control and MG yeast aerobic and anaerobic.xlsx	PEAKS Q quantification files of TMT experiments control CEN.PK113-7D and minimal glycolysis mutant IMX372 - growth on glucose under aerobic and anaerobic conditions
